# Somatic structural variants driving distinct modes of oncogenesis in melanoma

**DOI:** 10.1101/2023.11.01.565187

**Authors:** Jake R. Conway, Riaz Gillani, Jett Crowdis, Brendan Reardon, Jihye Park, Seunghun Han, Breanna Titchen, Mouadh Benamar, Rizwan Haq, Eliezer M. Van Allen

**Affiliations:** Division of Medical Sciences, Harvard University, Boston, Massachusetts 02115, USA; Cancer Program, Broad Institute of MIT and Harvard, Cambridge, Massachusetts 02142, USA; Department of Medical Oncology, Dana-Farber Cancer Institute, Boston, Massachusetts 02215, USA; Department of Pediatrics, Harvard Medical School, Boston, MA 02215, USA; Boston Children’s Hospital, Boston, MA 02115, USA; Center for Cancer Precision Medicine, Dana-Farber Cancer Institute, Boston, MA 02215, USA

## Abstract

The diversity of structural variants (SVs) in melanoma and how they impact oncogenesis are incompletely known. We performed harmonized analysis of SVs across melanoma histological and genomic subtypes, and we identified distinct global properties between subtypes. These included the frequency and size of SVs and SV classes, their relation to chromothripsis events, and the role of topologically associated domain (TAD) boundary altering SVs on cancer-related genes. Following our prior identification of double-stranded break repair deficiency in a subset of triple wild-type cutaneous melanoma, we identified *MRE11* and *NBN* loss-of-function SVs in melanomas with this mutational signature. Experimental knockouts of *MRE11* and *NBN*, followed by olaparib cell viability assays in melanoma cells, indicated that dysregulation of each of these genes may cause sensitivity to PARPi in cutaneous melanomas. Broadly, harmonized analysis of melanoma SVs revealed distinct global genomic properties and molecular drivers, which may have biological and therapeutic impact.

**Statement of Significance:** The diversity of SVs in melanoma, and how they directly or indirectly impact oncogenesis, are incompletely known. Here we present analysis of melanoma SVs that reveal distinct global genomic properties and molecular drivers, some of which point to opportunities for further biological and therapeutic investigation.
