## Supplementary Table 1 for "Somatic structural variants driving distinct modes of oncogenesis in melanoma"

### Sheet: oncogenes_and_tumor_suppressors
Supplementary Table 1: List of tumor suppressors and oncogenes
Tumor Suppressors	Oncogenes
AMER1	ABI1
APC	ABL1
ASXL1	ABL2
ATM	ACKR3
BLM	ACSL3
BMPR1A	ACSL6
BRCA1	AFDN
BRCA2	AFF1
BRIP1	AFF3
BUB1B	AFF4
CBLB	AKAP9
CBLC	AKT1
CDC73	AKT2
CDH1	ALK
CDKN2A	ARHGAP26
CDKN2C	ARHGEF12
CHEK2	ARNT
CYLD	ASPSCR1
DDB2	ATF1
DICER1	ATIC
EP300	BCL10
ERCC2	BCL11A
ERCC3	BCL11B
ERCC4	BCL2
ERCC5	BCL3
EXT1	BCL6
EXT2	BCL7A
FANCA	BCL9
FANCC	BCR
FANCD2	BIRC3
FANCE	BRAF
FANCF	BRD3
FANCG	BRD4
FAS	BTG1
FBXW7	CANT1
FH	CARD11
GATA3	CARS1
HNF1A	CBFA2T3
KDM5C	CBFB
KDM6A	CCDC6
KLF6	CCNB1IP1
MAP2K4	CCND1
MEN1	CCND2
MLH1	CCND3
MSH2	CD74
MSH6	CD79A
MUTYH	CD79B
NBN	CDH11
NF1	CDK4
NF2	CDK6
PALB2	CDX2
PHOX2B	CEBPA
PIK3R1	CEP43
PMS1	CHCHD7
PMS2	CHIC2
PRF1	CHN1
PTCH1	CIC
PTEN	CIITA
RB1	CLP1
RECQL4	CLTC
SBDS	CLTCL1
SDHAF2	CNBP
SDHB	CNTRL
SDHC	COL1A1
SDHD	COX6C
SETD2	CREB1
SMAD4	CREB3L2
SMARCA4	CREBBP
SMARCB1	CRLF2
SOCS1	CRTC1
STK11	CRTC3
SUFU	CTNNB1
TET2	DDIT3
TNFAIP3	DDX10
TP53	DDX5
TSC1	DDX6
TSC2	DEK
VHL	DUX4
WRN	EGFR
WT1	EIF4A2
XPA	ELF4
XPC	ELK4
	ELL
	ELN
	EML4
	EPS15
	ERBB2
	ERC1
	ERG
	ETV1
	ETV4
	ETV5
	ETV6
	EWSR1
	FCGR2B
	FCRL4
	FEV
	FGFR1
	FGFR2
	FGFR3
	FIP1L1
	FLI1
	FLT3
	FNBP1
	FOXL2
	FOXO1
	FOXO3
	FOXO4
	FOXP1
	FSTL3
	FUS
	GAS7
	GATA1
	GATA2
	GMPS
	GNAQ
	GNAS
	GOLGA5
	GOPC
	GPHN
	H4C9
	HERPUD1
	HIP1
	HLF
	HMGA1
	HMGA2
	HMGN2P46
	HNRNPA2B1
	HOOK3
	HOXA11
	HOXA13
	HOXA9
	HOXC11
	HOXC13
	HOXD11
	HOXD13
	HRAS
	HSP90AA1
	HSP90AB1
	IDH1
	IDH2
	IKZF1
	IL2
	IL21R
	IL6ST
	IRF4
	ITK
	JAK1
	JAK2
	JAK3
	JAZF1
	JUN
	KAT6A
	KAT6B
	KDM5A
	KDR
	KDSR
	KIAA1549
	KIT
	KLK2
	KMT2A
	KNL1
	KRAS
	KTN1
	LASP1
	LCK
	LCP1
	LHFPL6
	LIFR
	LMO1
	LMO2
	LPP
	LYL1
	MAF
	MAFB
	MALAT1
	MALT1
	MAML2
	MDM2
	MDM4
	MDS2
	MECOM
	MET
	MITF
	MLF1
	MLLT1
	MLLT10
	MLLT11
	MLLT3
	MLLT6
	MN1
	MNX1
	MPL
	MRTFA
	MSI2
	MSN
	MTCP1
	MUC1
	MYB
	MYC
	MYCL
	MYCN
	MYH11
	MYH9
	NACA
	NCKIPSD
	NCOA1
	NCOA2
	NCOA4
	NFIB
	NFKB2
	NIN
	NONO
	NOTCH1
	NOTCH2
	NPM1
	NR4A3
	NRAS
	NSD1
	NSD2
	NSD3
	NTRK1
	NTRK3
	NUMA1
	NUP214
	NUP98
	NUTM1
	OLIG2
	OMD
	P2RY8
	PAFAH1B2
	PATZ1
	PAX3
	PAX5
	PAX7
	PAX8
	PBX1
	PCM1
	PCSK7
	PDE4DIP
	PDGFB
	PDGFRA
	PDGFRB
	PER1
	PICALM
	PIK3CA
	PIM1
	PLAG1
	PML
	POU2AF1
	POU5F1
	PPARG
	PRCC
	PRDM16
	PRRX1
	PSIP1
	PTPN11
	RABEP1
	RAD51B
	RAF1
	RANBP17
	RAP1GDS1
	RARA
	RBM15
	REL
	RET
	RHOH
	RNF213
	RNF217-AS1
	ROS1
	RPL22
	RPN1
	RUNX1
	RUNX1T1
	SEPTIN5
	SEPTIN6
	SEPTIN9
	SET
	SFPQ
	SH3GL1
	SLC45A3
	SMO
	SPECC1
	SRGAP3
	SRSF3
	SS18
	SS18L1
	SSX1
	SSX2
	SSX4
	STIL
	SUZ12
	SYK
	TAF15
	TAL1
	TAL2
	TCEA1
	TCF12
	TCF3
	TCL1A
	TCL6
	TET1
	TFE3
	TFEB
	TFG
	TFPT
	TFRC
	THRAP3
	TLX1
	TLX3
	TMPRSS2
	TNFRSF17
	TOP1
	TPM3
	TPM4
	TPR
	TRIM24
	TRIM27
	TRIM33
	TRIP11
	TSHR
	TTL
	USP6
	ZBTB16
	ZMYM2
	ZNF331
	ZNF384
	ZNF521
