## Supplementary Table 2 for "Somatic structural variants driving distinct modes of oncogenesis in melanoma"

### Sheet: Sheet1
Supplementary Table 2: Sources of raw sequencing data
Paper	Authors	dbGaP/EGA Accession Number(s)	Histologic subtypes
Whole-genome landscapes of major melanoma subtypes, Nature (2017)	Hayward et al	EGAS00001001552	Acral, cutaneous, mucosal
Genomic Classification of Cutaneous Melanoma, Cell (2015)	The Cancer Genome Atlas Network	phs000178.v10.p8	Cutaneous
Whole-genome sequencing of acral melanoma reveals genomic complexity and diversity (2020)	Newell et al	EGAS00001001552	Acral
Whole-genome landscape of mucosal melanoma reveals diverse drivers and therapeutic targets (2019)	Newell et al	EGAS00001001552	Mucosal
