## Supplementary Table 3 for "Somatic structural variants driving distinct modes of oncogenesis in melanoma"

### Sheet: Sheet1
	Target sequence (5'-3')	Reverse Complement (5'-3')
sgATM-1	GTAAGGCATCGTAACACATA	TATGTGTTACGATGCCTTAC
sgATM-2	GTTGGTTACATACTTGGACTTGG	CCAAGTCCAAGTATGTAACCAAC
sgATM-3	TCTACCCCAACAGCGACATG	CATGTCGCTGTTGGGGTAGA
sgATM-4	GACCTACCTGAATAACACAC	GTGTGTTATTCAGGTAGGTC
sgATM-5	AGCATCCTTACAGTAAGTCA	TGACTTACTGTAAGGATGCT
sgNBN-1	AGAATGCACTCACCTTGTCA	TGACAAGGTGAGTGCATTCT
sgNBN-2	TTCCCGAACTTTGAAGTCGG	CCGACTTCAAAGTTCGGGAA
sgNBN-3	CCAGGACCAAGCCTTTCACA	TGTGAAAGGCTTGGTCCTGG
sgNBN-4	CAATAATGGATATGCTCCAA	TTGGAGCATATCCATTATTG
sgMRE11-1	GTTTGCTGCGTATTAAAGGG	CCCTTTAATACGCAGCAAAC
sgMRE11-2	GCAATCATGACGATCCCACA	TGTGGGATCGTCATGATTGC
sgMRE11-3	AATGCTGAACGGGAACGTCT	AGACGTTCCCGTTCAGCATT
sgMRE11-4	GTACTTTCAAACCGCAGAGA	TCTCTGCGGTTTGAAAGTAC
sgROSA26-1	ACAGCAAGTTGTCTAACCCG	CGGGTTAGACAACTTGCTGT
